# SPT6L, a newly discovered ancestral component of the plant RNA-directed DNA methylation pathway

**DOI:** 10.1101/2024.01.20.576478

**Authors:** Vojtěch Čermák, Tomáš Kašpar, Lukáš Fischer

## Abstract

RNA-directed DNA methylation (RdDM) is driven by small RNAs (sRNAs) complementary to the nascent transcript of RNA polymerase V (Pol V). sRNAs associated with ARGONAUTE (AGO) proteins are tethered to Pol V mainly by the AGO-hook domain of its subunit NRPE1. We found, by *in silico* analyses, that Pol V strongly colocalizes on chromatin with another AGO-hook protein, SPT6-like (SPT6L), which is a known essential transcription elongation factor of Pol II. Our phylogenetic analysis revealed that SPT6L acquired its AGO-binding capacity already in the most basal streptophyte algae, even before the emergence of Pol V, suggesting that SPT6L might be a driving force behind the RdDM evolution. Since its emergence, SPT6L with the AGO-hook represents the only conserved SPT6 homolog in *Viridiplantae*, implying that the same protein is involved in both Pol II and Pol V complexes. To better understand the role of SPT6L in the Pol V complex, we characterized genomic loci where these two colocalize and uncovered that DNA methylation there is more dynamic, driven by higher levels of sRNAs often from non-canonical RdDM pathways and more dependent on chromatin modifying and remodeling proteins like MORC. Pol V loci with SPT6L are highly depleted in helitrons but enriched in gene promoters for which locally and temporally precise methylation is necessary. In view of these results, we discuss potential roles of multiple AGO-hook domains present in the Pol V complex and speculate that SPT6L mediates *de novo* methylation of naïve loci by interconnecting Pol II and Pol V activities.
