## Supplemental_Table_S1 for "SPT6L, a newly discovered ancestral component of the plant RNA-directed DNA methylation pathway"

### Sheet: Sheet1
Name	DatasetID	Mark	#Replicates	SRR	Sample	Genotype	Raw reads (M)	Mapped reads (M)	Publication
SPT6L	GSE108673	SPT6L-GFP	2	SRR8358324	10-day old seedlings	WT (tagged)	25.8	22.9	Chen et al. 2019
SPT6L	GSE108673	SPT6L-GFP	2	SRR8358325	10-day old seedlings	WT (tagged)	27.4	25.1	Chen et al. 2019
Pol II	GSE108673	NRPB1	2	SRR6435269	10-day old seedlings	WT	26.1	24.5	Chen et al. 2019
Pol II	GSE108673	NRPB1	2	SRR6435270	10-day old seedlings	WT	24.7	23	Chen et al. 2019
input	GSE108673	input	1	SRR6435271	10-day old seedlings	WT (tagged)	21.6	21.5	Chen et al. 2019
SPT6LdSH2	GSE108673	SPT6LdSH2-GFP	2	SRR8358306	10-day old seedlings	WT (tagged)	22.5	16.2	Chen et al. 2019
SPT6LdSH2	GSE108673	SPT6LdSH2-GFP	2	SRR8358307	10-day old seedlings	WT (tagged)	21.6	15.3	Chen et al. 2019
input_SPT6LdSH2	GSE108673	input	1	SRR8358323	10-day old seedlings	WT (tagged)	25.4	25.1	Chen et al. 2019
input_mock	GSE108673	input	1	SRR8358326	10-day old seedlings	WT (tagged)	29.1285	28.9076	Chen et al. 2019
SPT6L_mock	GSE108673	SPT6L-GFP	2	SRR8358327	10-day old seedlings	WT (tagged)	16.2766	16.0366	Chen et al. 2019
SPT6L_mock	GSE108673	SPT6L-GFP	2	SRR8358328	10-day old seedlings	WT (tagged)	31.0408	30.5923	Chen et al. 2019
input_treat	GSE108673	input	1	SRR8358329	10-day old seedlings	WT (tagged)	31.3223	31.0862	Chen et al. 2019
SPT6L_treat	GSE108673	SPT6L-GFP	2	SRR8358330	10-day old seedlings	WT (tagged)	26.978	26.5402	Chen et al. 2019
SPT6L_treat	GSE108673	SPT6L-GFP	2	SRR8358331	10-day old seedlings	WT (tagged)	27.9511	27.4313	Chen et al. 2019
input	GSE100010	input	1	SRR5681074	flower tissue	WT	22.2748	20.5	Liu et al. 2018
Pol V	GSE100010	NRPE1	1	SRR5681073	flower tissue	WT	20.2488	19.6288	Liu et al. 2018
input	GSE165877	input	2	SRR13579529	2-weeks-old seedlings	WT (tagged)	31.4638	18.8624	He et al. 2021
input	GSE165877	input	2	SRR13579528	2-weeks-old seedlings	WT (tagged)	31.8664	24.6215	He et al. 2021
Pol IV	GSE165877	NRPD1-FLAG	2	SRR13579531	2-weeks-old seedlings	WT (tagged)	24.5601	21.369	He et al. 2021
Pol IV	GSE165877	NRPD1-FLAG	2	SRR13579530	2-weeks-old seedlings	WT (tagged)	32.8002	28.6601	He et al. 2021
input	GSE124546	input	2	SRR8404437	influorescence	WT	12.2127	11.924	Gallego-Bartolomé et al. 2019
input	GSE124546	input	2	SRR8404438	influorescence	WT	14.9305	14.7074	Gallego-Bartolomé et al. 2019
AGO4	GSE124546	AGO4	1	SRR8404455	influorescence	fwa	15.6461	15.5391	Gallego-Bartolomé et al. 2019
input	GSE52041	NRPE1	2	SRR1023813	flower tissue	WT	9.96602	9.68304	Johnson et al. 2014
Pol V	GSE52041	NRPE1	2	SRR1023814	flower tissue	WT	28.6565	27.6064	Johnson et al. 2014
Pol V_suvh29	GSE52041	NRPE1	2	SRR1023815	flower tissue	suvh29	25.4146	24.5298	Johnson et al. 2014
input	GSE52041	NRPE1	2	SRR1023816	flower tissue	WT	30.6829	29.7768	Johnson et al. 2014
Pol V	GSE52041	NRPE1	2	SRR1023817	flower tissue	WT	33.6465	32.6398	Johnson et al. 2014
Pol V_suvh29	GSE52041	NRPE1	2	SRR1023818	flower tissue	suvh29	33.3952	32.3377	Johnson et al. 2014
H3	GSE28398	H3	1	SRR037787,SRR037882,SRR037883	2 weeks seedlings	WT	47.3625	21.1464	Luo et al. 2013
H3K4me2	GSE28398	H3K4me2	1	SRR037789,SRR037790	2 weeks seedlings	WT	37.2342	9.13857	Luo et al. 2013
H3K4me3	GSE28398	H3K4me3	1	SRR037791,SRR037792	2 weeks seedlings	WT	54.1191	10.305	Luo et al. 2013
H3K9Ac	GSE28398	H3K9Ac	1	SRR037879,SRR037880	2 weeks seedlings	WT	6.60181	2.29642	Luo et al. 2013
H3K18Ac	GSE28398	H3K18Ac	1	SRR037710	2 weeks seedlings	WT	51.138	16.9871	Luo et al. 2013
H3K36me2	GSE28398	H3K36me2	1	SRR037785	2 weeks seedlings	WT	33.5079	10.2726	Luo et al. 2013
H3K36me3	GSE28398	H3K36me3	1	SRR037786	2 weeks seedlings	WT	30.9987	14.9609	Luo et al. 2013
input	GSE28398	input	1	SRR037795,SRR037796,SRR037884,SRR037885	2 weeks seedlings	WT	59.0092	22.098	Luo et al. 2013
H3K27me3	GSE108960	H3K27me3	2	SRR6453477	10-day old seedlings	WT	13.9518	12.5858	Shu et al. 2019
H3K27me3	GSE108960	H3K27me3	2	SRR6453478	10-day old seedlings	WT	14.2775	12.9691	Shu et al. 2019
input	GSE108960	input	1	SRR6453479	10-day old seedlings	WT	11.9737	10.896	Shu et al. 2019
input	GSE111811	input	1	SRR6833065	2 weeks seedlings	WT	16.7065	15.9367	Ma et al. 2018
H3	GSE111811	H3	2	SRR6833059	2 weeks seedlings	WT	17.372	17.066	Ma et al. 2018
H3	GSE111811	H3	2	SRR6833060	2 weeks seedlings	WT	21.2272	20.5785	Ma et al. 2018
H3K9me2	GSE111811	H3K9me2	2	SRR6833070	2 weeks seedlings	WT	19.6212	18.7979	Ma et al. 2018
H3K9me2	GSE111811	H3K9me2	2	SRR6833071	2 weeks seedlings	WT	13.6766	13.2126	Ma et al. 2018
H3K27me1	GSE111811	H3K27me1	2	SRR6833079	2 weeks seedlings	WT	8.67443	8.4981	Ma et al. 2018
H3K27me1	GSE111811	H3K27me1	2	SRR6833080	2 weeks seedlings	WT	10.2593	9.51905	Ma et al. 2018
input	GSE50942	input	1	SRR988541	3-weeks-old seedlings	WT	25.8593	21.0354	Yelagandula et al. 2014
H3	GSE50942	H3	1	SRR988542	3-weeks-old seedlings	WT	29.1066	23.0801	Yelagandula et al. 2014
H2A	GSE50942	H2A	1	SRR988543	3-weeks-old seedlings	WT	26.5108	20.606	Yelagandula et al. 2014
H2AW	GSE50942	H2AW	1	SRR988544	3-weeks-old seedlings	WT	15.5248	12.4825	Yelagandula et al. 2014
H2AX	GSE50942	H2AX	1	SRR988545	3-weeks-old seedlings	WT	30.342	24.0439	Yelagandula et al. 2014
H2AZ	GSE50942	H2AZ	1	SRR988546	3-weeks-old seedlings	WT	17.6915	14.3552	Yelagandula et al. 2014
ATAC	GSE155503	open chromatin	4	GSM4705404	influorescence	WT	processed by Zhong et al. 2020		Zhong et al. 2021
ATAC	GSE155503	open chromatin	4	GSM4705405	influorescence	WT	processed by Zhong et al. 2020		Zhong et al. 2021
ATAC	GSE155503	open chromatin	4	GSM4705406	influorescence	WT	processed by Zhong et al. 2020		Zhong et al. 2021
ATAC	GSE155503	open chromatin	4	GSM4705407	influorescence	WT	processed by Zhong et al. 2020		Zhong et al. 2021
CG	GSE38286	mCG	2	GSM980987	3-week-old leaves	WT	processed by Stroud et al. 2013		Stroud et al. 2013
CG	GSE38286	mCG	2	GSM980986	3-week-old leaves	WT	processed by Stroud et al. 2013		Stroud et al. 2013
CHG	GSE38286	mCHG	2	GSM980987	3-week-old leaves	WT	processed by Stroud et al. 2013		Stroud et al. 2013
CHG	GSE38286	mCHG	2	GSM980986	3-week-old leaves	WT	processed by Stroud et al. 2013		Stroud et al. 2013
CHH	GSE38286	mCHH	2	GSM980987	3-week-old leaves	WT	processed by Stroud et al. 2013		Stroud et al. 2013
CHH	GSE38286	mCHH	2	GSM980986	3-week-old leaves	WT	processed by Stroud et al. 2013		Stroud et al. 2013
sRNA	GSE111813	sRNA	3	SRR6833126	10-day old seedlings	WT	5.71936	5.43597	Ma et al. 2018
sRNA	GSE111813	sRNA	3	SRR6833109	10-day old seedlings	WT	8.15827	7.4715	Ma et al. 2018
sRNA	GSE111813	sRNA	3	SRR6833110	10-day old seedlings	WT	5.19116	4.79999	Ma et al. 2018
WT_ctr	GSE78090	sRNA	1	SRR3178439	8-day old seedlings	WT	6.8696	6.53133	Zhang et al. 2016
WT_salt	GSE78090	sRNA	1	SRR3178440	8-day old seedlings	WT	4.11743	3.90601	Zhang et al. 2016
AGO3_ctr	GSE78090	sRNA_AGO3-IP	1	SRR3178441	8-day old seedlings	WT	17.4271	16.2696	Zhang et al. 2016
AGO3_salt1	GSE78090	sRNA_AGO3-IP	2	SRR3178442	8-day old seedlings	WT	17.9569	16.9329	Zhang et al. 2016
AGO3_salt2	GSE78090	sRNA_AGO3-IP	2	SRR3178443	8-day old seedlings	WT	18.2293	17.2477	Zhang et al. 2016
AGO2_ctr	GSE78090	sRNA_AGO2-IP	1	SRR3178444	8-day old seedlings	WT	7.64659	7.20103	Zhang et al. 2016
AGO2_salt	GSE78090	sRNA_AGO2-IP	1	SRR3178445	8-day old seedlings	WT	6.40141	6.00774	Zhang et al. 2016
WT	GSE98286	sRNA	3	SRR5483630	2-week-old seedlings	WT	24.3658	20.68	Yang et al. 2017
WT	GSE98286	sRNA	3	SRR5483634	2-week-old seedlings	WT	16.6043	14.1564	Yang et al. 2017
WT	GSE98286	sRNA	3	SRR5483638	2-week-old seedlings	WT	17.4803	13.3868	Yang et al. 2017
nrpe1	GSE98286	sRNA	3	SRR5483632	2-week-old seedlings	nrpe1	14.7874	12.2432	Yang et al. 2017
nrpe1	GSE98286	sRNA	3	SRR5483636	2-week-old seedlings	nrpe1	17.124	12.3226	Yang et al. 2017
nrpe1	GSE98286	sRNA	3	SRR5483640	2-week-old seedlings	nrpe1	17.3705	12.665	Yang et al. 2017
nrpd1	GSE98286	sRNA	3	SRR5483631	2-week-old seedlings	nrpd1	21.9523	18.114	Yang et al. 2017
nrpd1	GSE98286	sRNA	3	SRR5483635	2-week-old seedlings	nrpd1	17.797	13.3671	Yang et al. 2017
nrpd1	GSE98286	sRNA	3	SRR5483639	2-week-old seedlings	nrpd1	16.1243	12.291	Yang et al. 2017
AGO1	GSE10036	sRNA_AGO1-IP	1	GSM253622	unknown	WT	processed by Mi et al. 2008	1.67912	Mi et al. 2008
AGO2	GSE10036	sRNA_AGO2-IP	1	GSM253623	unknown	WT	processed by Mi et al. 2008	0.135466	Mi et al. 2008
AGO4	GSE10036	sRNA_AGO4-IP	1	GSM253624	unknown	WT (tagged)	processed by Mi et al. 2008	0.692736	Mi et al. 2008
AGO5	GSE10036	sRNA_AGO5-IP	1	GSM253625	unknown	WT	processed by Mi et al. 2008	0.307815	Mi et al. 2008
WT	GSE16545	sRNA	2	GSM415783	inflorescence	WT	processed by Havecker et al. 2010	0.187456	Mi et al. 2008
WT	GSE16545	sRNA	2	GSM415784	inflorescence	WT	processed by Havecker et al. 2010	0.429745	Mi et al. 2008
AGO4	GSE16545	sRNA_AGO4-IP	2	GSM415787	inflorescence	WT	processed by Havecker et al. 2010	1.17883	Havecker et al. 2010
AGO4	GSE16545	sRNA_AGO4-IP	2	GSM415788	inflorescence	WT	processed by Havecker et al. 2010	1.20417	Havecker et al. 2010
AGO6	GSE16545	sRNA_AGO6-IP	2	GSM415789	inflorescence	WT (tagged)	processed by Havecker et al. 2010	1.02116	Havecker et al. 2010
AGO6	GSE16545	sRNA_AGO6-IP	2	GSM415790	inflorescence	WT (tagged)	processed by Havecker et al. 2010	0.98631	Havecker et al. 2010
AGO9	GSE16545	sRNA_AGO9-IP	2	GSM415791	inflorescence	WT	processed by Havecker et al. 2010	1.46178	Havecker et al. 2010
AGO9	GSE16545	sRNA_AGO9-IP	2	GSM415792	inflorescence	WT	processed by Havecker et al. 2010	2.1012	Havecker et al. 2010
