## Supplemental_Table_S2 for "SPT6L, a newly discovered ancestral component of the plant RNA-directed DNA methylation pathway"

### Sheet: AFM_scores
AFM_confidence	model_1	model_2	model_3	model_4	model_5	max value	best model
SPT6LxNRPB1	0.30368	0.33303	0.306747	0.309937	0.301297	0.33303	2
SPT6LxNRPB4	0.324205	0.501475	0.407803	0.393083	0.406921	0.501475	2
SPT6LxNRPB6	0.365705	0.491744	0.477486	0.34507	0.3704	0.491744	2
SPT6LxNRPB7	0.727736	0.755405	0.711914	0.791833	0.448942	0.791833	4
SPT6LxSPT5	0.487582	0.493012	0.489166	0.37677	0.504723	0.504723	5
SPT6LxNRPA7	0.453665	0.332455	0.296508	0.358694	0.301894	0.453665	1
SPT6LxNRPC7	0.57779	0.422533	0.354813	0.442479	0.378072	0.57779	1
SPT6LxNRPD7	0.545405	0.560334	0.683157	0.554121	0.371417	0.683157	3
SPT6LxNRPE7	0.735449	0.418031	0.428745	0.391154	0.723675	0.735449	1

### Sheet: chain_IDs
protein	chain_ID	AGI
SPT6L	SPT61_ARATH	AT1G65440
NRPB1	NRPB1_ARATH	AT4G35800
NRPB4	NRPB4_ARATH	AT5G09920
NRPB6	RPD6A_ARATH	AT5G51940
NRPB7	NRPB7_ARATH	AT5G59180
SPT5	SPT51_ARATH	AT4G08350
NRPA7	Q8H1F8_ARATH	AT1G75670
NRPC7	Q9M9Y6_ARATH	AT1G06790
NRPD7	NRPD7_ARATH	AT3G22900
NRPE7	NRPE7_ARATH	AT4G14660
