## Supplemental_Table_S4 for "SPT6L, a newly discovered ancestral component of the plant RNA-directed DNA methylation pathway"

### Sheet: legend
All sRNA data are base on reads of 20-25nt length, except the GSE28591 dataset which lacks the 25nt long reads.
Sheets:
sRNA read counts, % and average RPM at specified set of loci
P5(-)SPT6L	PolV loci without SPT6L
P5(+)SPT6L	PolV loci with SPT6L
P5(-)SPT6L(-)P2	PolV loci without SPT6L without PolII
P5(+)SPT6L(-)P2	PolV loci with SPT6L without PolII
Summary of all sRNA reads for given sample
genome counts
genome %
sRNA enrichment at P5(+)SPT6L loci expressed as log2(avereage RPM at P5(+)SPT6L loci / avereage RPM at P5(-)SPT6L loci)
P5(+)SPT6L enrichment	comaprision of PolV loci with and without SPT6L
P5(+)SPT6L(-)P2 enrichment	comaprision of PolV loci with and without SPT6L, all without PolII

### Sheet: P5(-)SPT6L
	read counts							%						average RPM at loci
sample	20nt	21nt	22nt	23nt	24nt	25nt	total	20nt	21nt	22nt	23nt	24nt	25nt	20nt	21nt	22nt	23nt	24nt	25nt	total
GSE78090_AGO2_ctr	23055	276739	128086	86287	263266	9895	787328	2.92826	35.1491	16.2684	10.9595	33.4379	1.25678	0.605212	7.26461	3.36236	2.2651	6.91094	0.259751	20.668
GSE78090_AGO2_salt	19862	206536	117704	81945	236010	8527	670584	2.9619	30.7994	17.5525	12.2199	35.1947	1.27158	0.620501	6.45231	3.67714	2.56001	7.37309	0.266389	20.9494
GSE78090_AGO3_ctr	32648	69369	131926	407340	3620608	140763	4402654	0.741553	1.57562	2.99651	9.25215	82.2369	3.19723	0.382174	0.812027	1.54431	4.76828	42.3825	1.64776	51.537
GSE78090_AGO3_salt1	35900	86222	121408	447175	3503129	164735	4358569	0.823665	1.97822	2.7855	10.2597	80.3734	3.77957	0.409709	0.98401	1.38557	5.10339	39.9795	1.88004	49.7423
GSE78090_AGO3_salt2	39631	70289	89102	440109	3528582	149955	4317668	0.91788	1.62794	2.06366	10.1932	81.7243	3.47306	0.445679	0.790451	1.00202	4.94934	39.6815	1.68635	48.5553
GSE78090_WT_ctr	10630	38153	31367	151738	532843	17272	782003	1.35933	4.87888	4.01111	19.4038	68.1382	2.20869	0.331642	1.19032	0.978609	4.73402	16.624	0.538864	24.3975
GSE78090_WT_salt	6631	24598	19213	90019	299343	10065	449869	1.47398	5.46781	4.2708	20.01	66.54	2.23732	0.358358	1.32934	1.03832	4.86488	16.1773	0.543941	24.3122
GSE98286_nrpd1_R1	3242	3328	5515	5615	2830	1639	22169	14.624	15.012	24.8771	25.3282	12.7656	7.39321	0.0702492	0.0721127	0.119502	0.121668	0.0613218	0.0355146	0.480368
GSE98286_nrpd1_R2	1833	2040	5111	5463	5496	1962	21905	8.36795	9.31294	23.3326	24.9395	25.0902	8.95686	0.0612202	0.0681337	0.170702	0.182458	0.18356	0.0655286	0.731603
GSE98286_nrpd1_R3	1761	1930	2903	2360	1835	842	11631	15.1406	16.5936	24.9592	20.2906	15.7768	7.23927	0.0645143	0.0707057	0.106352	0.0864587	0.0672253	0.0308467	0.426102
GSE98286_nrpe1_R1	2477	3539	5645	9454	34194	2703	58012	4.26981	6.10046	9.73075	16.2966	58.943	4.65938	0.0780793	0.111555	0.17794	0.298006	1.07785	0.0852032	1.82864
GSE98286_nrpe1_R2	2082	3137	6118	11807	46628	2656	72428	2.87458	4.3312	8.44701	16.3017	64.3784	3.66709	0.0771929	0.116308	0.226833	0.43776	1.72879	0.0984747	2.68536
GSE98286_nrpe1_R3	2100	3159	5749	9883	48910	3856	73657	2.85105	4.2888	7.8051	13.4176	66.4024	5.23508	0.0734112	0.110431	0.200972	0.345487	1.70978	0.134797	2.57488
GSE98286_WT_R1	8209	16306	22994	114299	380685	21006	563499	1.45679	2.89371	4.08058	20.2838	67.5574	3.72778	0.132827	0.263841	0.372057	1.84943	6.15972	0.33989	9.11777
GSE98286_WT_R2	5020	11202	14204	71541	262281	13444	377692	1.32913	2.96591	3.76074	18.9416	69.4431	3.55951	0.139632	0.311586	0.395087	1.98993	7.2954	0.373947	10.5056
GSE98286_WT_R3	4438	9287	13575	67837	238828	10813	344778	1.28721	2.69362	3.93732	19.6756	69.2701	3.13622	0.12812	0.268105	0.391895	1.95838	6.89469	0.312159	9.95334
GSM253622_AGO1	2673	13427	6014	1782	3536	34	27466	9.73203	48.8859	21.8962	6.48802	12.8741	0.123789	0.320489	1.60988	0.72107	0.213659	0.423962	0.00407655	3.29314
GSM253623_AGO2	1437	13131	4526	726	1155	6	20981	6.84905	62.5852	21.5719	3.46027	5.50498	0.0285973	2.11354	19.313	6.65683	1.0678	1.69877	0.00882479	30.8588
GSM253624_AGO4	5819	5679	8164	13396	133355	1772	168185	3.45988	3.37664	4.85418	7.96504	79.2907	1.0536	1.67493	1.63464	2.34992	3.85589	38.3848	0.510051	48.4102
GSM253625_AGO5	7145	20643	28976	10715	33463	185	101127	7.06537	20.4129	28.6531	10.5956	33.0901	0.182938	4.61896	13.3449	18.7319	6.92683	21.6325	0.119595	65.3747
GSM415783_WT1	1198	4054	4598	7435	23969	160	41414	2.89274	9.78896	11.1025	17.9529	57.8766	0.386343	1.29204	4.37223	4.95894	8.01864	25.8505	0.17256	44.6649
GSM415784_WT2	2743	9140	10231	17246	59415	413	99188	2.76546	9.21482	10.3148	17.3872	59.9014	0.416381	1.29266	4.30731	4.82145	8.12733	27.9999	0.19463	46.7432
GSM415787_AGO4	2846	20912	19939	17969	218922	3950	284538	1.00022	7.34946	7.0075	6.31515	76.9395	1.38822	0.47745	3.50823	3.345	3.01451	36.7267	0.662659	47.7346
GSM415788_AGO4	5138	14364	15126	24049	248741	3747	311165	1.65121	4.6162	4.86109	7.7287	79.9386	1.20418	0.843252	2.35743	2.48249	3.94694	40.8235	0.61496	51.0686
GSM415789_FLAG_AGO6	7918	7470	22837	42854	212242	6732	300053	2.63887	2.48956	7.61099	14.2821	70.7348	2.2436	1.56038	1.47209	4.50042	8.44512	41.8259	1.32666	59.1306
GSM415790_FLAG_AGO6	12599	10330	24298	44249	176293	669	268438	4.69345	3.84819	9.05162	16.4839	65.6736	0.24922	2.70471	2.21761	5.21621	9.49922	37.8459	0.143619	57.6273
GSM415791_AGO9	2428	6009	9139	17544	424302	18723	478145	0.507796	1.25673	1.91134	3.66918	88.7392	3.91576	0.326934	0.80912	1.23058	2.36232	57.1328	2.52108	64.3829
GSM415792_AGO9	3654	9693	13331	26436	588867	16789	658770	0.55467	1.47138	2.02362	4.01293	89.3889	2.54854	0.341885	0.906922	1.24731	2.47347	55.0971	1.57086	61.6376

### Sheet: P5(+)SPT6L
	read counts							%						average RPM at loci
sample	20nt	21nt	22nt	23nt	24nt	25nt	total	20nt	21nt	22nt	23nt	24nt	25nt	20nt	21nt	22nt	23nt	24nt	25nt	total
GSE78090_AGO2_ctr	77735	2339221	541442	120965	341007	13363	3433733	2.26386	68.1247	15.7683	3.52284	9.93109	0.389168	2.96012	89.0766	20.6179	4.6063	12.9854	0.508858	130.755
GSE78090_AGO2_salt	78669	1930798	465811	112803	310931	11756	2910768	2.70269	66.3329	16.003	3.87537	10.6821	0.40388	3.56511	87.4997	21.1096	5.11199	14.0907	0.532757	131.91
GSE78090_AGO3_ctr	59194	203398	433012	565437	5222157	188128	6671326	0.88729	3.04884	6.49064	8.47563	78.2776	2.81995	1.00515	3.45384	7.35284	9.60151	88.6758	3.19454	113.284
GSE78090_AGO3_salt1	73158	302054	331887	699689	5888105	256441	7551334	0.968809	4.00001	4.39508	9.26577	77.9744	3.39597	1.21114	5.00053	5.49442	11.5834	97.4782	4.24541	125.013
GSE78090_AGO3_salt2	80938	291865	296442	682032	5828180	235985	7415442	1.09148	3.93591	3.99763	9.19746	78.5952	3.18235	1.32035	4.76124	4.8359	11.1261	95.0759	3.84966	120.969
GSE78090_WT_ctr	26142	334625	115068	222701	807023	26024	1531583	1.70686	21.8483	7.51301	14.5406	52.6921	1.69916	1.18311	15.1441	5.20764	10.0788	36.5235	1.17777	69.315
GSE78090_WT_salt	16847	212254	70625	131698	453492	15476	900392	1.87107	23.5735	7.84381	14.6267	50.3661	1.71881	1.32072	16.6396	5.53664	10.3245	35.5515	1.21324	70.5862
GSE98286_nrpd1_R1	5040	57415	37277	7833	34681	3745	145991	3.45227	39.3278	25.5338	5.3654	23.7556	2.56523	0.15842	1.8047	1.17171	0.246211	1.09011	0.117715	4.58886
GSE98286_nrpd1_R2	3476	54941	36135	7281	40290	3698	145821	2.38374	37.677	24.7804	4.99311	27.6298	2.53599	0.168408	2.66182	1.75069	0.352755	1.952	0.179163	7.06484
GSE98286_nrpd1_R3	2694	29647	20913	5737	23910	3316	86217	3.12467	34.3865	24.2562	6.65414	27.7323	3.84611	0.143168	1.57553	1.11138	0.304882	1.27065	0.176223	4.58184
GSE98286_nrpe1_R1	3606	31755	19522	11338	56547	3884	126652	2.84717	25.0726	15.4139	8.95209	44.6475	3.06667	0.164887	1.45202	0.892657	0.518438	2.58565	0.177599	5.79125
GSE98286_nrpe1_R2	2926	29453	19281	15273	76252	4683	147868	1.97879	19.9184	13.0393	10.3288	51.5676	3.16701	0.15737	1.58408	1.03699	0.821431	4.10108	0.251867	7.95281
GSE98286_nrpe1_R3	2815	34429	21992	12762	79760	4814	156572	1.79789	21.9892	14.0459	8.15088	50.9414	3.07462	0.142749	1.74589	1.11521	0.64716	4.04463	0.244118	7.93976
GSE98286_WT_R1	13420	85298	64191	170523	638985	28176	1000593	1.3412	8.52474	6.4153	17.0422	63.8606	2.81593	0.314991	2.00209	1.50668	4.00248	14.9981	0.66134	23.4857
GSE98286_WT_R2	8527	67569	46101	106390	438577	19945	687109	1.241	9.83381	6.70942	15.4837	63.8293	2.90274	0.344056	2.72634	1.86013	4.29273	17.6961	0.80476	27.7241
GSE98286_WT_R3	7088	47488	37522	101134	399604	17782	610618	1.16079	7.77704	6.14492	16.5626	65.4426	2.91213	0.296827	1.98867	1.57132	4.23523	16.7344	0.744664	25.5711
GSM253622_AGO1	6214	54823	21430	3312	4762	62	90603	6.85849	60.509	23.6526	3.65551	5.2559	0.0684304	1.08078	9.53514	3.72723	0.576043	0.828236	0.0107834	15.7582
GSM253623_AGO2	4598	43766	9024	1006	1367	10	59771	7.69269	73.2228	15.0976	1.68309	2.28706	0.0167305	9.81007	93.377	19.2532	2.14635	2.91657	0.0213355	127.525
GSM253624_AGO4	7342	8028	10163	16744	166544	2254	211075	3.47838	3.80339	4.81488	7.93273	78.9028	1.06787	3.06559	3.35202	4.24347	6.99132	69.539	0.941139	88.1326
GSM253625_AGO5	8762	26961	37370	13239	38255	187	124774	7.0223	21.6079	29.9501	10.6104	30.6594	0.149871	8.21667	25.283	35.0442	12.415	35.8741	0.175361	117.008
GSM415783_WT1	1688	10127	7868	9437	28262	232	57614	2.92984	17.5773	13.6564	16.3797	49.054	0.40268	2.64084	15.8435	12.3093	14.764	44.2153	0.362959	90.1359
GSM415784_WT2	3698	21301	17436	21824	69799	501	134559	2.74824	15.8302	12.9579	16.2189	51.8724	0.372327	2.528	14.5616	11.9195	14.9192	47.7155	0.34249	91.9862
GSM415787_AGO4	4434	54253	39804	25004	266373	4780	394648	1.12353	13.7472	10.086	6.33577	67.4964	1.21121	1.07904	13.2028	9.68656	6.08489	64.8236	1.16324	96.0402
GSM415788_AGO4	4418	32969	32074	30983	293377	3993	397814	1.11057	8.28754	8.06256	7.78831	73.7473	1.00374	1.05181	7.84909	7.63601	7.37627	69.8457	0.950633	94.7095
GSM415789_FLAG_AGO6	8788	11226	35928	46552	230924	6643	340061	2.58424	3.30117	10.5652	13.6893	67.9066	1.95347	2.5122	3.20915	10.2706	13.3077	66.0136	1.89902	97.2123
GSM415790_FLAG_AGO6	14432	17368	39336	49302	191534	834	312806	4.61372	5.55232	12.5752	15.7612	61.2309	0.266619	4.49429	5.40859	12.2497	15.3532	59.6459	0.259717	97.4114
GSM415791_AGO9	4311	24196	15097	17769	412606	16842	490821	0.878324	4.9297	3.07587	3.62026	84.0645	3.43139	0.842052	4.72612	2.94884	3.47076	80.5929	3.28969	95.8703
GSM415792_AGO9	5493	36374	22157	26920	576999	15517	683460	0.803705	5.32204	3.24189	3.93878	84.4232	2.27036	0.745541	4.93689	3.00727	3.65374	78.3136	2.10606	92.7631

### Sheet: P5(-)SPT6L(-)P2
	read counts							%						average RPM at loci
sample	20nt	21nt	22nt	23nt	24nt	25nt	total	20nt	21nt	22nt	23nt	24nt	25nt	20nt	21nt	22nt	23nt	24nt	25nt	total
GSE78090_AGO2_ctr	22422	268577	124860	84508	257692	9695	767754	2.92047	34.9822	16.263	11.0072	33.5644	1.26277	0.602106	7.21219	3.35291	2.26932	6.91989	0.260343	20.6168
GSE78090_AGO2_salt	19329	199893	114727	80153	231043	8366	653511	2.95772	30.5875	17.5555	12.265	35.3541	1.28016	0.61771	6.38812	3.66641	2.56151	7.3836	0.267358	20.8847
GSE78090_AGO3_ctr	31968	68015	129230	398871	3545580	138018	4311682	0.741428	1.57746	2.99721	9.25094	82.2319	3.20102	0.382804	0.814452	1.54748	4.77632	42.4569	1.65271	51.6307
GSE78090_AGO3_salt1	35157	84289	118741	437102	3425947	161379	4262615	0.824775	1.9774	2.78564	10.2543	80.372	3.78592	0.41044	0.984031	1.38624	5.10294	39.9962	1.88402	49.7638
GSE78090_AGO3_salt2	38661	68633	87078	430418	3454720	146973	4226483	0.914732	1.62388	2.06029	10.1838	81.7398	3.47743	0.444751	0.789544	1.00173	4.95147	39.7426	1.69076	48.6209
GSE78090_WT_ctr	10369	37092	30597	148399	521179	16851	764487	1.35633	4.85188	4.00229	19.4116	68.1737	2.20422	0.330925	1.18378	0.976498	4.73613	16.6333	0.537797	24.3985
GSE78090_WT_salt	6459	23866	18669	88090	292616	9769	439469	1.46973	5.43064	4.24808	20.0446	66.584	2.22291	0.357075	1.31939	1.03208	4.86991	16.1768	0.540063	24.2953
GSE98286_nrpd1_R1	3110	3149	5339	5453	2579	1469	21099	14.74	14.9249	25.3045	25.8448	12.2233	6.96242	0.0689358	0.0698003	0.118343	0.12087	0.0571657	0.0325616	0.467677
GSE98286_nrpd1_R2	1804	1991	5051	5412	5262	1927	21447	8.41143	9.28335	23.5511	25.2343	24.5349	8.98494	0.0616346	0.0680236	0.17257	0.184904	0.179779	0.065837	0.732748
GSE98286_nrpd1_R3	1736	1886	2856	2327	1733	789	11327	15.3262	16.6505	25.2141	20.5438	15.2997	6.96566	0.0650583	0.0706797	0.107031	0.0872066	0.0649459	0.0295686	0.42449
GSE98286_nrpe1_R1	2381	3373	5466	9124	32848	2580	55772	4.26917	6.04784	9.80062	16.3595	58.8969	4.62598	0.076776	0.108763	0.176253	0.294206	1.05919	0.0831928	1.79838
GSE98286_nrpe1_R2	2042	3053	5999	11481	45009	2554	70138	2.9114	4.35285	8.55314	16.3692	64.1721	3.64139	0.0774477	0.115792	0.227526	0.435444	1.70707	0.0968665	2.66015
GSE98286_nrpe1_R3	2059	3066	5610	9598	47120	3751	71204	2.89169	4.30594	7.87877	13.4796	66.1761	5.26796	0.0736301	0.109641	0.200614	0.343226	1.68502	0.134136	2.54626
GSE98286_WT_R1	7930	15848	22379	111641	368650	20469	546917	1.44995	2.8977	4.09185	20.4128	67.4051	3.74262	0.131258	0.262317	0.370418	1.84789	6.10191	0.338804	9.05259
GSE98286_WT_R2	4929	10972	13938	70101	254364	13119	367423	1.34151	2.9862	3.79345	19.0791	69.2292	3.57054	0.140248	0.312194	0.396587	1.99463	7.23759	0.373284	10.4545
GSE98286_WT_R3	4358	9076	13310	66450	231644	10588	335426	1.29924	2.70581	3.96809	19.8106	69.0596	3.15658	0.128698	0.268028	0.393064	1.96237	6.8408	0.31268	9.90564
GSM253622_AGO1	2574	13007	5810	1764	3441	34	26630	9.66579	48.8434	21.8175	6.62411	12.9215	0.127676	0.315703	1.59532	0.712601	0.216356	0.422041	0.00417013	3.26619
GSM253623_AGO2	1363	12473	4292	708	1120	5	19961	6.82832	62.4868	21.5019	3.54692	5.61094	0.0250488	2.05071	18.7664	6.45757	1.06523	1.68511	0.00752279	30.0325
GSM253624_AGO4	5657	5519	7954	13016	129481	1743	163370	3.46269	3.37822	4.8687	7.96719	79.2563	1.0669	1.66568	1.62505	2.34202	3.83251	38.1252	0.513219	48.1036
GSM253625_AGO5	6705	19194	26712	10069	31149	174	94003	7.13275	20.4185	28.4161	10.7114	33.1362	0.1851	4.43402	12.693	17.6646	6.65863	20.5988	0.115066	62.1642
GSM415783_WT1	1139	3842	4352	7160	22954	153	39600	2.87626	9.70202	10.9899	18.0808	57.9646	0.386364	1.25661	4.2387	4.80136	7.8993	25.3241	0.168798	43.6889
GSM415784_WT2	2614	8690	9651	16581	56798	400	94734	2.75931	9.17305	10.1875	17.5027	59.9552	0.422235	1.26015	4.18924	4.65252	7.99331	27.381	0.192831	45.669
GSM415787_AGO4	2734	20292	18871	17387	209998	3822	273104	1.00108	7.43014	6.90982	6.36644	76.8931	1.39947	0.469189	3.48236	3.2385	2.98383	36.0383	0.655903	46.8681
GSM415788_AGO4	5108	13819	14512	23282	231892	3655	292268	1.74771	4.72819	4.96531	7.96598	79.3422	1.25056	0.857572	2.32004	2.43639	3.90877	38.9319	0.61363	49.0683
GSM415789_FLAG_AGO6	7574	7140	21709	41272	204919	6591	289205	2.6189	2.46884	7.50644	14.2708	70.856	2.27901	1.52685	1.43936	4.37633	8.32005	41.3098	1.32868	58.301
GSM415790_FLAG_AGO6	12097	9856	23088	42489	170411	652	258593	4.67801	3.81139	8.92832	16.4308	65.8993	0.252134	2.65655	2.16442	5.07022	9.33076	37.423	0.143182	56.7881
GSM415791_AGO9	2300	5693	8600	16838	406115	18004	457550	0.502677	1.24424	1.87958	3.68003	88.7586	3.93487	0.316807	0.784166	1.18458	2.3193	55.9392	2.47991	63.0239
GSM415792_AGO9	3466	9151	12599	25277	561742	16084	628319	0.551631	1.45643	2.00519	4.02296	89.4039	2.55985	0.331739	0.875864	1.20588	2.41932	53.7656	1.53944	60.1379

### Sheet: P5(+)SPT6L(-)P2
	read counts							%						average RPM at loci
sample	20nt	21nt	22nt	23nt	24nt	25nt	total	20nt	21nt	22nt	23nt	24nt	25nt	20nt	21nt	22nt	23nt	24nt	25nt	total
GSE78090_AGO2_ctr	29364	556501	164748	92836	271466	10593	1125508	2.60896	49.4444	14.6377	8.24836	24.1194	0.941175	1.42514	27.009	7.99582	4.50567	13.1752	0.514117	54.625
GSE78090_AGO2_salt	26811	445741	149156	86403	245417	9260	962788	2.78473	46.2969	15.4921	8.97425	25.4902	0.96179	1.54858	25.7456	8.61511	4.99055	14.1751	0.534849	55.6097
GSE78090_AGO3_ctr	37064	79590	157986	427100	3895102	144917	4741759	0.781651	1.67849	3.3318	9.00721	82.1447	3.05619	0.802154	1.72252	3.4192	9.24347	84.2994	3.13635	102.623
GSE78090_AGO3_salt1	46798	117979	147476	535704	4308146	197154	5353257	0.874197	2.20387	2.75488	10.0071	80.4771	3.68288	0.987437	2.48936	3.11174	11.3033	90.9018	4.15995	112.954
GSE78090_AGO3_salt2	52454	108385	117632	524696	4292403	181431	5277001	0.994012	2.05391	2.22914	9.94307	81.3417	3.43815	1.0906	2.2535	2.44576	10.9093	89.246	3.77224	109.717
GSE78090_WT_ctr	13840	74932	40581	174877	619092	19805	943127	1.46746	7.94506	4.30281	18.5423	65.6425	2.09993	0.798312	4.32219	2.34077	10.0872	35.7102	1.14238	54.401
GSE78090_WT_salt	8603	46877	25171	103857	349521	11752	545781	1.57627	8.58898	4.61192	19.0291	64.0405	2.15324	0.859584	4.6838	2.51501	10.3771	34.923	1.17422	54.5327
GSE98286_nrpd1_R1	2488	10112	4318	3747	9428	1863	31956	7.78571	31.6435	13.5123	11.7255	29.5031	5.82989	0.0996734	0.405104	0.172986	0.150111	0.377701	0.0746349	1.28021
GSE98286_nrpd1_R2	1534	9781	4058	3404	11939	1834	32550	4.71275	30.0492	12.467	10.4578	36.679	5.63441	0.0947236	0.603971	0.250579	0.210195	0.737226	0.113248	2.00994
GSE98286_nrpd1_R3	1294	5556	2402	2754	6124	1995	20125	6.42981	27.6075	11.9354	13.6845	30.4298	9.91304	0.0876459	0.376322	0.162694	0.186535	0.414794	0.135126	1.36312
GSE98286_nrpe1_R1	1909	6955	3954	8001	36922	2672	60413	3.15992	11.5124	6.54495	13.2438	61.116	4.42289	0.111254	0.405329	0.230434	0.466289	2.15177	0.155721	3.5208
GSE98286_nrpe1_R2	1467	8335	4314	11027	52335	3327	80805	1.81548	10.315	5.33878	13.6464	64.767	4.11732	0.10056	0.571351	0.295718	0.755883	3.58748	0.22806	5.53905
GSE98286_nrpe1_R3	1416	8112	4428	8960	53416	3330	79662	1.77751	10.183	5.55848	11.2475	67.0533	4.18016	0.0915181	0.52429	0.286188	0.579097	3.45235	0.215223	5.14867
GSE98286_WT_R1	8923	28298	23027	135247	502451	22175	720121	1.2391	3.92962	3.19766	18.7811	69.7731	3.07934	0.266936	0.846549	0.688864	4.04598	15.0311	0.663376	21.5428
GSE98286_WT_R2	5456	20243	15304	83757	341618	15537	481915	1.13215	4.20053	3.17566	17.38	70.8876	3.22401	0.28058	1.04102	0.787024	4.30729	17.568	0.799006	24.783
GSE98286_WT_R3	4650	15825	13238	79947	313701	14050	441411	1.05344	3.58509	2.99902	18.1117	71.0678	3.18297	0.248189	0.844644	0.706566	4.26709	16.7435	0.749905	23.5599
GSM253622_AGO1	3034	15924	6773	2501	4016	48	32296	9.39435	49.3064	20.9716	7.74399	12.435	0.148625	0.672559	3.52994	1.5014	0.554407	0.890243	0.0106404	7.15919
GSM253623_AGO2	1670	16233	4301	783	1081	8	24076	6.93637	67.424	17.8643	3.2522	4.48995	0.0332281	4.5412	44.142	11.6956	2.1292	2.93954	0.0217542	65.4693
GSM253624_AGO4	5551	5469	7383	12459	129237	1740	161839	3.42995	3.37928	4.56194	7.69839	79.8553	1.07514	2.95407	2.91044	3.92901	6.6303	68.776	0.925975	86.1258
GSM253625_AGO5	5805	16963	21537	8750	25870	112	79037	7.34466	21.4621	27.2493	11.0708	32.7315	0.141706	6.93817	20.2743	25.7412	10.4581	30.92	0.133863	94.4655
GSM415783_WT1	1161	4839	4129	7205	20589	178	38101	3.04716	12.7005	10.837	18.9103	54.038	0.467179	2.31501	9.64886	8.23313	14.3666	41.054	0.354928	75.9725
GSM415784_WT2	2543	10674	9215	16721	51081	381	90615	2.80638	11.7795	10.1694	18.4528	56.3715	0.42046	2.21568	9.3001	8.02889	14.5688	44.5061	0.33196	78.9515
GSM415787_AGO4	3010	25018	17653	19435	201750	3634	270500	1.11275	9.2488	6.52606	7.18484	74.5841	1.34344	0.933598	7.75972	5.47535	6.02807	62.5759	1.12714	83.8998
GSM415788_AGO4	3150	15967	15027	23362	219936	3115	280557	1.12277	5.69118	5.35613	8.32701	78.3926	1.11029	0.955817	4.84493	4.5597	7.08882	66.736	0.945196	85.1305
GSM415789_FLAG_AGO6	6059	6432	17489	32758	169429	5239	237406	2.55217	2.70928	7.36671	13.7983	71.3668	2.20677	2.20758	2.34348	6.37206	11.9353	61.7309	1.90881	86.4981
GSM415790_FLAG_AGO6	10397	10534	19409	34761	139466	632	215199	4.83134	4.895	9.01909	16.153	64.8079	0.293682	4.12661	4.18098	7.7035	13.7968	55.3545	0.250843	85.4132
GSM415791_AGO9	2160	7891	7487	11140	247869	11334	287881	0.75031	2.74106	2.60073	3.86965	86.1012	3.93704	0.537731	1.96446	1.86389	2.7733	61.7069	2.82159	71.6679
GSM415792_AGO9	3031	12068	11045	17098	355812	10783	409837	0.739562	2.94459	2.69497	4.1719	86.8179	2.63105	0.524322	2.0876	1.91064	2.95772	61.5507	1.86531	70.8963

### Sheet: genome counts
	20	21	22	23	24	25	total
GSE78090_AGO2_ctr	198203	4874572	1070691	333650	911357	44523	7432996
GSE78090_AGO2_salt	179381	3938768	936454	318674	834430	38074	6245781
GSE78090_AGO3_ctr	258209	651425	840171	1541874	12834528	542474	16668681
GSE78090_AGO3_salt1	279419	799663	692720	1696466	12969567	659349	17097184
GSE78090_AGO3_salt2	373138	858451	628013	1686551	13200080	604535	17350768
GSE78090_WT_ctr	920592	1413560	597340	755537	2353052	214093	6254174
GSE78090_WT_salt	477490	758966	428027	479297	1338536	128192	3610508
GSE98286_nrpd1_R1	1535650	2364187	1428698	1311870	1252880	1111593	9004878
GSE98286_nrpd1_R2	975080	1426811	939448	866012	880651	754166	5842168
GSE98286_nrpd1_R3	823565	1113252	875329	887141	851631	775181	5326099
GSE98286_nrpe1_R1	963891	1383422	966471	951519	1148466	776308	6190077
GSE98286_nrpe1_R2	735447	1034339	793569	857866	1157295	684197	5262713
GSE98286_nrpe1_R3	757644	1145112	854263	875314	1212797	736527	5581657
GSE98286_WT_R1	1607538	2832947	1677837	1844642	2907349	1188668	12058981
GSE98286_WT_R2	989938	1485094	974740	1043716	1809805	711648	7014941
GSE98286_WT_R3	891023	1244109	960384	1105304	1790270	767820	6758910
GSM253622_AGO1	122690	1367196	103602	14240	18643	1020	1627391
GSM253623_AGO2	9454	97161	19877	2541	3554	77	132664
GSM253624_AGO4	25054	32176	33117	54040	524123	9376	677886
GSM253625_AGO5	21511	70460	87461	30818	91006	575	301831
GSM415783_WT1	17253	45952	20071	24459	72542	643	180920
GSM415784_WT2	33163	97661	44355	56858	180245	1762	414044
GSM415787_AGO4	36809	212297	98828	65577	734932	14647	1163090
GSM415788_AGO4	25319	150106	76325	81741	842956	12446	1188893
GSM415789_FLAG_AGO6	30798	44088	84913	130966	677919	21445	990129
GSM415790_FLAG_AGO6	47810	60226	94064	138626	564643	3543	908912
GSM415791_AGO9	93349	208474	52252	43813	1008049	43153	1449090
GSM415792_AGO9	135196	357956	76538	66310	1410084	39340	2085424

### Sheet: genome %
	20	21	22	23	24	25
GSE78090_AGO2_ctr	2.66653	65.5802	14.4046	4.48877	12.261	0.598991
GSE78090_AGO2_salt	2.87203	63.0629	14.9934	5.10223	13.3599	0.609596
GSE78090_AGO3_ctr	1.54907	3.90808	5.04042	9.25013	76.9979	3.25445
GSE78090_AGO3_salt1	1.6343	4.67716	4.05166	9.92249	75.8579	3.85648
GSE78090_AGO3_salt2	2.15056	4.94763	3.61951	9.72032	76.0778	3.4842
GSE78090_WT_ctr	14.7196	22.6019	9.55106	12.0805	37.6237	3.4232
GSE78090_WT_salt	13.225	21.021	11.855	13.2751	37.0733	3.55053
GSE98286_nrpd1_R1	17.0535	26.2545	15.8658	14.5684	13.9133	12.3443
GSE98286_nrpd1_R2	16.6904	24.4226	16.0805	14.8235	15.074	12.909
GSE98286_nrpd1_R3	15.4628	20.9018	16.4347	16.6565	15.9898	14.5544
GSE98286_nrpe1_R1	15.5716	22.349	15.6132	15.3717	18.5533	12.5412
GSE98286_nrpe1_R2	13.9747	19.6541	15.0791	16.3008	21.9905	13.0008
GSE98286_nrpe1_R3	13.5738	20.5156	15.3048	15.682	21.7283	13.1955
GSE98286_WT_R1	13.3306	23.4924	13.9136	15.2968	24.1094	9.85712
GSE98286_WT_R2	14.1119	21.1704	13.8952	14.8785	25.7993	10.1447
GSE98286_WT_R3	13.1829	18.4069	14.2092	16.3533	26.4876	11.3601
GSM253622_AGO1	7.53906	84.0115	6.36614	0.87502	1.14558	0.062677
GSM253623_AGO2	7.12627	73.2384	14.983	1.91537	2.67895	0.0580414
GSM253624_AGO4	3.6959	4.74652	4.88533	7.97184	77.3173	1.38312
GSM253625_AGO5	7.12684	23.3442	28.9768	10.2103	30.1513	0.190504
GSM415783_WT1	9.53626	25.3991	11.0939	13.5192	40.0962	0.355406
GSM415784_WT2	8.00954	23.5871	10.7126	13.7324	43.5328	0.425559
GSM415787_AGO4	3.16476	18.2528	8.49702	5.63817	63.1879	1.25932
GSM415788_AGO4	2.12963	12.6257	6.41984	6.87539	70.9026	1.04686
GSM415789_FLAG_AGO6	3.1105	4.45275	8.57595	13.2272	68.4677	2.16588
GSM415790_FLAG_AGO6	5.26014	6.62616	10.3491	15.2519	62.123	0.389807
GSM415791_AGO9	6.4419	14.3865	3.60585	3.02348	69.5643	2.97794
GSM415792_AGO9	6.4829	17.1647	3.67014	3.17969	67.6162	1.88643

### Sheet: P5(+)SPT6L enrichment
	P5(+)SPT6L / P5(-)SPT6L						log2(P5(+)SPT6L / P5(-)SPT6L)
	20nt	21nt	22nt	23nt	24nt	25nt	20nt	21nt	22nt	23nt	24nt	25nt
GSE78090_AGO2_ctr	0.204455	0.0815547	0.16308	0.49174	0.532208	0.51046	2.29014	3.61609	2.61635	1.02403	0.909938	0.970131
GSE78090_AGO2_salt	0.174048	0.0737409	0.174193	0.500785	0.523258	0.500019	2.52244	3.76139	2.52124	0.997736	0.934405	0.999945
GSE78090_AGO3_ctr	0.380214	0.235109	0.210029	0.496618	0.477949	0.515804	1.39511	2.0886	2.25134	1.00979	1.06507	0.955105
GSE78090_AGO3_salt1	0.338285	0.196781	0.252178	0.440577	0.410138	0.442841	1.56369	2.34534	1.98749	1.18253	1.28582	1.17514
GSE78090_AGO3_salt2	0.337546	0.166018	0.207204	0.444841	0.417366	0.438053	1.56685	2.59059	2.27088	1.16864	1.26062	1.19082
GSE78090_WT_ctr	0.280314	0.0785996	0.187918	0.469702	0.455159	0.457529	1.83489	3.66934	2.41183	1.09018	1.13556	1.12807
GSE78090_WT_salt	0.271335	0.0798902	0.187537	0.471199	0.45504	0.448337	1.88185	3.64584	2.41475	1.08559	1.13594	1.15734
GSE98286_nrpd1_R1	0.443437	0.0399584	0.101989	0.494164	0.0562529	0.301701	1.1732	4.64536	3.29351	1.01694	4.15193	1.72881
GSE98286_nrpd1_R2	0.363523	0.0255967	0.0975052	0.517237	0.0940371	0.365748	1.45988	5.2879	3.35838	0.951101	3.41063	1.45108
GSE98286_nrpd1_R3	0.450621	0.0448773	0.0956931	0.283581	0.0529062	0.175044	1.15001	4.47787	3.38544	1.81817	4.24042	2.51421
GSE98286_nrpe1_R1	0.473533	0.0768278	0.199338	0.574816	0.41686	0.479752	1.07846	3.70223	2.32671	0.798828	1.26237	1.05964
GSE98286_nrpe1_R2	0.490519	0.0734234	0.218741	0.532924	0.421546	0.390979	1.02762	3.76762	2.19271	0.907999	1.24624	1.35484
GSE98286_nrpe1_R3	0.514269	0.0632521	0.180209	0.533851	0.422729	0.55218	0.959404	3.98274	2.47225	0.905492	1.24219	0.856789
GSE98286_WT_R1	0.421684	0.131783	0.246939	0.462072	0.4107	0.513942	1.24576	2.92377	2.01777	1.11381	1.28384	0.960324
GSE98286_WT_R2	0.405842	0.114287	0.212398	0.463558	0.41226	0.46467	1.30101	3.12926	2.23516	1.10918	1.27838	1.10572
GSE98286_WT_R3	0.431632	0.134816	0.249404	0.462401	0.412008	0.419194	1.21213	2.89094	2.00344	1.11278	1.27926	1.25431
GSM253622_AGO1	0.296536	0.168836	0.19346	0.370909	0.511885	0.378039	1.75372	2.5663	2.36989	1.43086	0.966108	1.40339
GSM253623_AGO2	0.215446	0.206829	0.345752	0.497495	0.582456	0.41362	2.2146	2.27349	1.53219	1.00725	0.779779	1.27362
GSM253624_AGO4	0.546366	0.487657	0.553772	0.551526	0.551989	0.54195	0.87206	1.03606	0.852636	0.8585	0.85729	0.883767
GSM253625_AGO5	0.562146	0.527821	0.534521	0.557939	0.603013	0.681993	0.830984	0.92188	0.90368	0.841821	0.72974	0.552171
GSM415783_WT1	0.489254	0.275964	0.40286	0.543121	0.584651	0.475425	1.03135	1.85745	1.31165	0.880654	0.774352	1.07271
GSM415784_WT2	0.511339	0.295799	0.404502	0.544758	0.586809	0.56828	0.967649	1.75731	1.30578	0.876312	0.769037	0.815327
GSM415787_AGO4	0.442475	0.265718	0.345324	0.495409	0.566564	0.569664	1.17633	1.91203	1.53398	1.01331	0.819689	0.811816
GSM415788_AGO4	0.801712	0.300344	0.325103	0.535086	0.584482	0.646896	0.318845	1.73531	1.62103	0.902158	0.77477	0.628395
GSM415789_FLAG_AGO6	0.62112	0.458718	0.438183	0.634604	0.633595	0.698602	0.687057	1.12432	1.19039	0.656072	0.658366	0.517458
GSM415790_FLAG_AGO6	0.60181	0.410016	0.425824	0.618712	0.634511	0.552981	0.73262	1.28625	1.23167	0.69266	0.656284	0.854699
GSM415791_AGO9	0.388258	0.171202	0.417309	0.680637	0.708907	0.766358	1.36491	2.54623	1.26081	0.555043	0.496332	0.38391
GSM415792_AGO9	0.458573	0.183703	0.414764	0.676972	0.703545	0.745876	1.12478	2.44455	1.26964	0.562833	0.507285	0.422992

### Sheet: P5(+)SPT6L(-)P2 enrichment
	P5(+)SPT6L(-)P2 / P5(-)SPT6L(-)P2						log2(P5(+)SPT6L(-)P2 / P5(-)SPT6L(-)P2)
	20nt	21nt	22nt	23nt	24nt	25nt	20nt	21nt	22nt	23nt	24nt	25nt
GSE78090_AGO2_ctr	0.422488	0.267029	0.419333	0.503659	0.52522	0.506389	1.24302	1.90493	1.25383	0.98948	0.929007	0.981682
GSE78090_AGO2_salt	0.398889	0.248125	0.425579	0.513271	0.520887	0.499876	1.32594	2.01086	1.2325	0.962208	0.940957	1.00036
GSE78090_AGO3_ctr	0.47722	0.472826	0.452585	0.516724	0.503644	0.526953	1.06727	1.08062	1.14374	0.952535	0.989523	0.924254
GSE78090_AGO3_salt1	0.415662	0.395295	0.445487	0.451454	0.439993	0.452894	1.26652	1.339	1.16655	1.14735	1.18445	1.14275
GSE78090_AGO3_salt2	0.407803	0.350364	0.40958	0.453877	0.445316	0.44821	1.29406	1.51307	1.28778	1.13963	1.1671	1.15775
GSE78090_WT_ctr	0.41453	0.273885	0.417169	0.46952	0.465787	0.470767	1.27045	1.86836	1.2613	1.09074	1.10226	1.08691
GSE78090_WT_salt	0.415404	0.281693	0.41037	0.469295	0.463213	0.459932	1.26741	1.82781	1.285	1.09143	1.11025	1.12051
GSE98286_nrpd1_R1	0.691617	0.172302	0.684121	0.805207	0.151352	0.436279	0.531955	2.53699	0.547677	0.312569	2.72402	1.19668
GSE98286_nrpd1_R2	0.650679	0.112627	0.688685	0.879678	0.243859	0.58135	0.619982	3.15037	0.538083	0.184953	2.03588	0.78252
GSE98286_nrpd1_R3	0.742285	0.187817	0.657871	0.467507	0.156574	0.218821	0.429954	2.4126	0.604124	1.09694	2.67509	2.19217
GSE98286_nrpe1_R1	0.690095	0.268333	0.764871	0.630952	0.492243	0.534243	0.535133	1.8979	0.386711	0.664397	1.02256	0.904432
GSE98286_nrpe1_R2	0.77016	0.202664	0.769404	0.576073	0.475842	0.42474	0.376769	2.30284	0.378187	0.795675	1.07145	1.23535
GSE98286_nrpe1_R3	0.804542	0.209122	0.700988	0.592691	0.488078	0.623244	0.313761	2.25758	0.512538	0.754648	1.03482	0.68213
GSE98286_WT_R1	0.49172	0.309866	0.537723	0.456722	0.405953	0.510727	1.02409	1.69028	0.895064	1.13061	1.30061	0.969377
GSE98286_WT_R2	0.49985	0.299893	0.503908	0.463083	0.411975	0.467185	1.00043	1.73748	0.988769	1.11066	1.27937	1.09793
GSE98286_WT_R3	0.518549	0.317326	0.556303	0.459884	0.408565	0.416959	0.947448	1.65596	0.846058	1.12066	1.29136	1.26202
GSM253622_AGO1	0.469406	0.45194	0.474625	0.390248	0.474074	0.391916	1.09109	1.1458	1.07514	1.35754	1.07681	1.35138
GSM253623_AGO2	0.45158	0.425136	0.552136	0.500296	0.573255	0.345808	1.14695	1.234	0.856905	0.999146	0.802751	1.53196
GSM253624_AGO4	0.563859	0.558352	0.596085	0.578029	0.554338	0.554247	0.826594	0.840754	0.74641	0.790785	0.851162	0.851398
GSM253625_AGO5	0.639075	0.626063	0.686241	0.636698	0.666198	0.859581	0.645942	0.675619	0.543213	0.651318	0.585978	0.218295
GSM415783_WT1	0.542809	0.439296	0.583176	0.549838	0.616849	0.475584	0.881484	1.18673	0.777997	0.862922	0.697012	1.07223
GSM415784_WT2	0.568741	0.450452	0.579472	0.548661	0.615218	0.580885	0.814156	1.15056	0.787189	0.866013	0.70083	0.783674
GSM415787_AGO4	0.50256	0.448774	0.591469	0.494989	0.575913	0.581917	0.992634	1.15594	0.757626	1.01453	0.796076	0.781114
GSM415788_AGO4	0.897214	0.47886	0.534331	0.551399	0.583371	0.649209	0.156477	1.06232	0.904194	0.858832	0.777514	0.623244
GSM415789_FLAG_AGO6	0.69164	0.614197	0.6868	0.697098	0.669191	0.696079	0.531908	0.703227	0.542038	0.520567	0.57951	0.522677
GSM415790_FLAG_AGO6	0.643762	0.517682	0.658171	0.676301	0.676059	0.570803	0.635401	0.949863	0.603466	0.564264	0.564778	0.808936
GSM415791_AGO9	0.589155	0.399176	0.635545	0.836298	0.90653	0.878904	0.763281	1.3249	0.653934	0.257912	0.141573	0.186223
GSM415792_AGO9	0.6327	0.419555	0.63114	0.817967	0.873518	0.825296	0.660406	1.25307	0.663968	0.289886	0.195091	0.277016
